# Evolution of molecular determinants for SUMO-activating enzyme subcellular localization in plants

**DOI:** 10.1101/2020.10.05.326249

**Authors:** Abraham Más, Laura Castaño-Miquel, Lorenzo Carretero-Paulet, Núria Colomé, Francesc Canals, L. Maria Lois

**Affiliations:** Centre for Research in Agricultural Genomics (CRAG) CSIC-IRTA-UAB-UB, Campus UAB, Bellaterra, Barcelona, Spain; Consejo Superior de Investigaciones Científicas (CSIC), Barcelona, Spain; Department of Biology and Geology. University of Almería. Ctra. Sacramento s/n 04120 Almería, Spain; Vall d’Hebron Institute of Oncology (VHIO), Barcelona, Spain

**Keywords:** SUMO E1-activating enzyme, subcellular localization, seed evolution, proteolytic processing

## Abstract

Post-translational modification by Small Ubiquitin-related Modifier (SUMO) is an essential regulatory mechanism in eukaryotes. In the cell, SUMO conjugates are highly enriched in the nucleus and, consistently, SUMOylation machinery components are mainly nuclear. Nonetheless, cytosolic SUMO targets also exist and the mechanisms that facilitate SUMO conjugation in the cytosol are unknown. Here, we show that the nuclear localization of the *Arabidopsis* SUMO activating enzyme large subunit SAE2 is dependent on two nuclear localization signals, the canonical NLS1 and the non-canonical NLS2 identified and validated here. NLS2 is proteolytic processed from SAE2 during seed development, facilitating SAE2 enrichment in the cytosol. Results obtained using transgenic plants expressing different SAE2 proteoforms suggest that SAE2 cytosolic enrichment could constitute a rapid signal for growth arrest. Phylogenetic studies indicated that the *Arabidopsis* NLS1-NLS2 structural organization is conserved only in seed plants, providing a potential evolutionary role of cytosolic SUMOylation in seed appearance.
