## Supplementary material for "Evolution of molecular determinants for SUMO-activating enzyme subcellular localization in plants": sequence codes

### Sheet: Sheet1
Supplemental table I. Summary of land plant SAE2 protein sequences examined in this study. For species displaying more than one SAE2 gene, the one returned as best reciprocal hit in BLAST searches using the A. thaliana SAE2 protein sequence as query is highlighted in boldface and considered for further analysis. Phase indicates the phase of the last intron-exon junction site for selected genes.
Gene Identifier	Species	Abbreviation used	Lineage	Genome Version	Database	PHASE	Last exon
AT2G21470	Arabidopsis thaliana	Atha	Dicots - Malvids (eurosids II)	Araport11	PLAZA	2	EEFD
TCA.TCM_006829	Theobroma cacao	Tcac	Dicots - Malvids (eurosids II)	RefSeq v1.1	PLAZA	2	EEFD
Cpa.g.sc1026.1	Carica papaya	Cpap	Dicots - Malvids (eurosids II)	JGI ASGPB0.4	PLAZA	2	EEFD
Eucgr.G01699	Eucalyptus grandis	Egra	Dicots - Malvids (eurosids II)	JGI v2.0	PLAZA	2	EEFD
Glyma.12G236000	Glycine max	Gmax	Dicots - Fabids (eurosids I)	JGI Wm82.a2.v1	PLAZA	2	EEFD
Glyma.13G201500	Glycine max	Gmax	Dicots - Fabids (eurosids I)	JGI Wm82.a2.v1	PLAZA	2	EEFD
Potri.009G120200	Populus trichocarpa	Ptri	Dicots - Fabids (eurosids I)	JGI v3.1	PLAZA	2	EEFD
Potri.004G158900	Populus trichocarpa	Ptri	Dicots - Fabids (eurosids I)	JGI v3.1	PLAZA	2	EEFD
DCAR_003656	Daucus carota	Dcar	Dicots - Asterids	JGI v2.0	PLAZA	2	EEFD
UGI.Scf00396.15325	Utricularia gibba	Ugib	Dicots - Asterids	CoGe v4	PLAZA	2	EEFD
Solyc01g109960.2	Solanum lycopersicum	Slyc	Dicots - Asterids	Sol Genomics itag2.4	PLAZA	2	EEFD
GSVIVG01023831001	Vitis vinifera	Vvin	Dicots - Basal Rosids	JGI 12xMarch2010	PLAZA	2	EEFD
LOC_Os07g39780	Oryza sativa ssp. japonica	Osat	Monocots - BOP clade	JGI v7.0	PLAZA	2	DEFD
Bradi1g23100	Brachypodium distachyon	Bdis	Monocots - BOP clade	JGI v3.1	PLAZA	2	EEFD
HORVU2Hr1G035650	Hordeum vulgare	Hvul	Monocots - BOP clade	IBC PGSB v2	PLAZA	2	EEFD
Zm00007a00025696	Zea mays B104	Zmay	Monocots - PACMAD clade	v1.0	PLAZA	2	DEFD
Sobic.002G357100	Sorghum bicolor	Sbic	Monocots - PACMAD clade	JGI v3.1	PLAZA	2	DEFD
Seita.2G371700	Setaria italica	Sita	Monocots - PACMAD clade	JGI v2.2	PLAZA	2	DEFD
p5.00_sc00108_p0028	Elaeis guineensis	Egui	Monocots - Basal	EG5.1	PLAZA	2	EEFD
Aco026512	Ananas comosus	Acom	Monocots - Basal	JGI v3.0	PLAZA	2	EEFD
Ma05_g07680	Musa acuminata	Macu	Monocots - Basal	Banana Genome v2.0	PLAZA	2	EEFD
Ma08_g00210	Musa acuminata	Macu	Monocots - Basal	Banana Genome v2.0	PLAZA	2	EEFD
Zosma159g00530	Zostera marina	Zmar	Monocots - Basal	JGI v2.2	PLAZA	2	EEFD
maker-Ctg0451-augustus-gene-1.9-mRNA-1	Persea americana Hass	Pame	Magnoliids	(v2.0, id 29302)	COGE
ATR0665G307	Amborella trichopoda	Atri	Basal Angiosperms	JGI v1.0	PLAZA	2	EEFD
VZCI_scaffold_2007222	Illicium_floridanum	Iflo	Basal Angiosperms	oneKP	oneKP
FZJL_scaffold_2027098	Austrobaileya_scandens	Asca	Basal Angiosperms	oneKP	oneKP
GWHPAAYW001231	Nymphaea colorata	Ncol	Basal Angiosperms	eplant	eplant
A0A0C9S4A9_9SPER	Wollemia nobilis	Wnob	Gymnosperm	A0A0C9S4A9_9SPER	UNIPROT
TnS000461511t06	Gnetum montanum	Gmon	Gymnosperm	eplant	eplant
PPI00011856	Pinus pinaster	Ppin	Gymnosperm	ProCoGen	PLAZA	No introns
PME00116535	Pseudotsuga menziesii	Pmen	Gymnosperm	PineRefSeq	PLAZA
PME00116536	Pseudotsuga menziesii	Pmen	Gymnosperm	PineRefSeq	PLAZA
PAB00011390	Picea abies	Pabi	Gymnosperm	Congenie	PLAZA	2	DDFD
Gb_05679	Ginkgo biloba	Gbil	Gymnosperm	eplant	eplant
Azfi_s0077.g038019	Azolla filiculoides	Afil	Ferns	(v1.1, id36052)	COGE
Sacu_v1.1_s0107.g020352	Salvinia cucullata	Scuc	Ferns	(v1.2, id36051)	COGE
UOMY_scaffold_2012354	Osmunda_sp		Ferns	oneKP	oneKP
YCKE_scaffold_2065822	Notholaena_montieliae	Nmon	Ferns	oneKP	oneKP
WQML_scaffold_2069828	Cryptogramma_acrostichoides	Cacr	Ferns	oneKP	oneKP
DCDT_scaffold_2017380	Gaga_arizonica	Gari	Ferns	oneKP	oneKP
TCBC_scaffold_2007590	Nothoceros vincentianus	Nvin	Hornworts	oneKP	oneKP
WCZB_scaffold_2118823	Phaeoceros_carolinianus	Pcar	Hornworts	oneKP	oneKP
SMO365G0074	Selaginella moellendorffii	Smoe	Lycophytes	JGI v1.0	PLAZA	2	DNFD
Pp3c27_1900	Physcomitrella patens	Ppat	Mosses	JGI v3.3	PLAZA	2	DTFD
Pp3c16_16590	Physcomitrella patens	Ppat	Mosses	JGI v3.3	PLAZA	2	ETFD
Sphfalx0042s0139	Sphagnum fallax	Sfal	Mosses	JGI v0.5	JGI	---
Sphfalx0227s0021	Sphagnum fallax	Sfal	Mosses	JGI v0.5	JGI	---
Mapoly0015s0126	Marchantia polymorpha	Mpol	Liverworts	JGI v3.1	PLAZA	2	EDFS
